# Engineering carotenoid and steroidal glycoalkaloid depleted tomato fruit for heterologous production of high value terpenes

**DOI:** 10.64898/2026.05.13.724861

**Authors:** Natalie C. Deans, Jon Cody, Lucas Reist, John P. Hamilton, Colby Starker, Lynn Prichard, Joshua C. Wood, Brieanne Vaillancourt, Björn R. Hamberger, Daniel F. Voytas, C. Robin Buell

**Affiliations:** Center for Applied Genetic Technologies, University of Georgia, Athens, GA, USA; Institute of Plant Breeding, Genetics, and Genomics, University of Georgia, Athens, Georgia, USA; Center for Precision Plant Genomics, Department of Genetics, Cell Biology and Development, University of Minnesota, St. Paul, MN, USA; Department of Biochemistry and Molecular Biology, Molecular Plant Sciences Program, Cell and Molecular Biology Program, Michigan State University, East Lansing, MI, USA; Department of Crop and Soil Sciences, University of Georgia, Athens, GA, USA; The Plant Center, University of Georgia, Athens, Georgia, USA

**Keywords:** Chassis, metabolic engineering, terpene, genome engineering, gene editing, tomato

## Abstract

Plants produce specialized metabolites that function in plant defense and as attractants to pollinators and symbionts. One class of specialized metabolites are terpenoids that are synthesized from universal C_5_ building blocks via activities including terpene synthases, cytochromes P450, and glycosyl transferases. Some terpenes are highly valued for their use as insect repellants, fragrances, antimicrobial compounds, low calorie sweeteners, flavors, and medicines. Low abundance in target tissues, present in complex mixtures, as well as challenging extraction logistics are barriers to economic sustainable production of these compounds from their native species. While heterologous expression of terpenoid biosynthetic genes is feasible, the potential derivation of the products into conjugates via endogenous cytochromes P450 and glycosyl transferases limits this approach. In this project, we used multiplex gene editing technologies to overcome these challenges by creating novel tomato chassis with altered terpenoid biosynthetic capacity in fruit. Excluding central metabolic genes to minimalize impacts on growth and development, we selected 23 known and potential terpene-related genes expressed specifically in the fruit for gene editing. Fruit production and metabolic profiles of three chassis lines with alterations in the major classes of fruit specialized metabolites indicate loss of these genes is tolerated for fruit production. These combinatorial knockouts also showed modulation of native carbon reallocation toward endogenous sinks beneficial for a biosynthetic chassis. Establishing metabolite-modified fruit chassis demonstrates efficient combinatorial editing of entire branches of plant specialized metabolism, facilitating engineering of heterologous terpenes of industrial interest in tomato fruit.
