## Supplementary material for "Engineering carotenoid and steroidal glycoalkaloid depleted tomato fruit for heterologous production of high value terpenes": Dataset 7

Dataset 7: Identified isomers' normalized abundance averages; ratio of means relative to wildtype M82 abundance averages; and two-tailed student's t-test assuming equal variances p-values
Please refer to the metabolomics data package for the raw UPLC/QToF data files used in this study and information on the samples. Please refer to Supplementary Materials and Methods for more information on how the metabolomic data was collected and analyzed.
Ion	MetaboliteLabel	Tissue	Plant	AbundanceAverage	RatioOfMeans	p-value	RunDate	log10RatioOfMeans	log2RatioOfMeans
4.91_1270.6060	EsculeosideA_isomer1	RRFruit	WT	56189.51	1	NA	20250212	0	0
4.91_1270.6060	EsculeosideA_isomer1	RRFruit	663-5-3-3	66306.07	1.180044	0.373332201	20250212	0.071898201	0.238840654
4.91_1270.6060	EsculeosideA_isomer1	RRFruit	721-7-16-1	67243.7776	1.196732	0.372737138	20250212	0.077996904	0.259100107
4.91_1270.6060	EsculeosideA_isomer1	RRFruit	721-7-16-5	50394.67971	0.89687	0.389296911	20250212	-0.047270503	-0.157029211
4.91_1270.6060	EsculeosideA_isomer1	RRFruit	723-1-4-1	2862.083	0.050936	9.87799E-06	20250212	-1.292975163	-4.29517052
5.35_1108.5524	Acetoxy-hydroxytomatine_isomer1	RRFruit	WT	3841.943574	1	NA	20250212	0	0
5.35_1108.5524	Acetoxy-hydroxytomatine_isomer1	RRFruit	663-5-3-3	8109.064702	2.110667308	0.087094094	20250212	0.324419783	1.077699193
5.35_1108.5524	Acetoxy-hydroxytomatine_isomer1	RRFruit	721-7-16-1	9372.90516	2.439626	0.00678705	20250212	0.387323253	1.286659996
5.35_1108.5524	Acetoxy-hydroxytomatine_isomer1	RRFruit	721-7-16-5	13576.01947	3.533633	0.093895607	20250212	0.548221442	1.821152211
5.35_1108.5524	Acetoxy-hydroxytomatine_isomer1	RRFruit	723-1-4-1	71276.00901	18.55207	0.00010365	20250212	1.268392374	4.213508264
4.07_1228.5937	EsculeosideB_isomer1	RRFruit	WT	1773.040732	1	NA	20250212	0	0
4.07_1228.5937	EsculeosideB_isomer1	RRFruit	663-5-3-3	654.9646487	0.369401919	6.05656E-05	20250212	-0.432500853	-1.436736734
4.07_1228.5937	EsculeosideB_isomer1	RRFruit	721-7-16-1	622.4599091	0.351069154	0.00019566	20250212	-0.454607327	-1.510172853
4.07_1228.5937	EsculeosideB_isomer1	RRFruit	721-7-16-5	641.3684376	0.361733617	0.000527063	20250212	-0.441611129	-1.467000417
4.07_1228.5937	EsculeosideB_isomer1	RRFruit	723-1-4-1	26.98453825	0.015219356	6.13371E-07	20250212	-1.817603724	-6.037948877
4.19_1066.5398	Di-hydroxytomatine_isomer1	RRFruit	WT	311.9618125	1	NA	20250212	0	0
4.19_1066.5398	Di-hydroxytomatine_isomer1	RRFruit	663-5-3-3	485.8278769	1.557331242	0.418390335	20250212	0.192380996	0.639075836
4.19_1066.5398	Di-hydroxytomatine_isomer1	RRFruit	721-7-16-1	1160.16491	3.718932458	0.001891585	20250212	0.570418291	1.894888546
4.19_1066.5398	Di-hydroxytomatine_isomer1	RRFruit	721-7-16-5	1395.430093	4.473079837	0.001827005	20250212	0.65060665	2.161268508
4.19_1066.5398	Di-hydroxytomatine_isomer1	RRFruit	723-1-4-1	1556.271846	4.98866138	0.00057151	20250212	0.697984026	2.318652746
4.46_1066.5392	Di-hydroxytomatine_isomer2	RRFruit	WT	178.5792325	1	NA	20250212	0	0
4.46_1066.5392	Di-hydroxytomatine_isomer2	RRFruit	663-5-3-3	358.6132837	2.008146628	0.198734178	20250212	0.30279542	1.005864614
4.46_1066.5392	Di-hydroxytomatine_isomer2	RRFruit	721-7-16-1	427.81612	2.395665576	0.005936407	20250212	0.379426192	1.260426529
4.46_1066.5392	Di-hydroxytomatine_isomer2	RRFruit	721-7-16-5	1015.957786	5.689114972	0.050702342	20250212	0.755044711	2.508204237
4.46_1066.5392	Di-hydroxytomatine_isomer2	RRFruit	723-1-4-1	1906.936454	10.67837747	0.001197521	20250212	1.028505269	3.416620548
4.61_1066.5393	Di-hydroxytomatine_isomer3	RRFruit	WT	67.2885136	1	NA	20250212	0	0
4.61_1066.5393	Di-hydroxytomatine_isomer3	RRFruit	663-5-3-3	206.5018643	3.068902153	0.095382273	20250212	0.486983042	1.617722649
4.61_1066.5393	Di-hydroxytomatine_isomer3	RRFruit	721-7-16-1	415.7185892	6.178150876	0.001881656	20250212	0.79085851	2.627175103
4.61_1066.5393	Di-hydroxytomatine_isomer3	RRFruit	721-7-16-5	510.9718988	7.593746265	0.018506695	20250212	0.880456082	2.924811794
4.61_1066.5393	Di-hydroxytomatine_isomer3	RRFruit	723-1-4-1	3192.433754	47.44396307	0.000144082	20250212	1.676180959	5.56815262
4.77_1432.6516	EsculeosideAplushexose_isomer1	RRFruit	WT	1366.979474	1	NA	20250212	0	0
4.77_1432.6516	EsculeosideAplushexose_isomer1	RRFruit	663-5-3-3	1591.659339	1.164362282	0.34014654	20250212	0.066088129	0.219540011
4.77_1432.6516	EsculeosideAplushexose_isomer1	RRFruit	721-7-16-1	1316.047408	0.962741162	0.859227744	20250212	-0.01649046	-0.054780121
4.77_1432.6516	EsculeosideAplushexose_isomer1	RRFruit	721-7-16-5	1046.763247	0.765749	0.22693149	20250212	-0.115913562	-0.385056517
4.77_1432.6516	EsculeosideAplushexose_isomer1	RRFruit	723-1-4-1	4.695143225	0.003434685	3.14945E-06	20250212	-2.464113087	-8.185606491
4.82_1268.5876	DehydroesculeosideA_isomer1	RRFruit	WT	1942.862385	1	NA	20250212	0	0
4.82_1268.5876	DehydroesculeosideA_isomer1	RRFruit	663-5-3-3	2108.789885	1.085404	0.728502704	20250212	0.035591418	0.118232131
4.82_1268.5876	DehydroesculeosideA_isomer1	RRFruit	721-7-16-1	1667.400113	0.858218	0.538742926	20250212	-0.066402381	-0.220583935
4.82_1268.5876	DehydroesculeosideA_isomer1	RRFruit	721-7-16-5	1333.03	0.686117	0.105918317	20250212	-0.16360182	-0.543473482
4.82_1268.5876	DehydroesculeosideA_isomer1	RRFruit	723-1-4-1	11.42483	0.00588	7.92828E-05	20250212	-2.230622674	-7.40996813
4.98_1050.5441	Hydroxytomatine_isomer1	RRFruit	WT	3507.463264	1	NA	20250212	0	0
4.98_1050.5441	Hydroxytomatine_isomer1	RRFruit	663-5-3-3	3678.762897	1.048839	0.85661409	20250212	0.020708828	0.068793237
4.98_1050.5441	Hydroxytomatine_isomer1	RRFruit	721-7-16-1	5524.575392	1.575091	0.056463475	20250212	0.19730565	0.655435182
4.98_1050.5441	Hydroxytomatine_isomer1	RRFruit	721-7-16-5	5011.165	1.428715	0.088416338	20250212	0.154945604	0.514718156
4.98_1050.5441	Hydroxytomatine_isomer1	RRFruit	723-1-4-1	4135.508	1.17906	0.376747241	20250212	0.071535906	0.237637136
5.00_1066.5401	Di-hydroxytomatine_isomer4	RRFruit	WT	1922.748	1	NA	20250212	0	0
5.00_1066.5401	Di-hydroxytomatine_isomer4	RRFruit	663-5-3-3	2593.126	1.348656	0.304423139	20250212	0.129901189	0.431522409
5.00_1066.5401	Di-hydroxytomatine_isomer4	RRFruit	721-7-16-1	2932.260453	1.525037	0.061115863	20250212	0.183280381	0.608844245
5.00_1066.5401	Di-hydroxytomatine_isomer4	RRFruit	721-7-16-5	2673.421701	1.390417	0.044606574	20250212	0.143145069	0.475517627
5.00_1066.5401	Di-hydroxytomatine_isomer4	RRFruit	723-1-4-1	6034.122	3.13828	0.005329279	20250212	0.496691689	1.649974077
5.26_1106.5352	acetoxy-hydroxy-dehydrotomatine_isomer1	RRFruit	WT	94.35715	1	NA	20250212	0	0
5.26_1106.5352	acetoxy-hydroxy-dehydrotomatine_isomer1	RRFruit	663-5-3-3	184.5453	1.955817	0.101529279	20250212	0.291328217	0.967771388
5.26_1106.5352	acetoxy-hydroxy-dehydrotomatine_isomer1	RRFruit	721-7-16-1	286.799	3.039505	0.008438689	20250212	0.482802862	1.603836392
5.26_1106.5352	acetoxy-hydroxy-dehydrotomatine_isomer1	RRFruit	721-7-16-5	360.9367	3.825219	0.08349324	20250212	0.582656304	1.935542347
5.26_1106.5352	acetoxy-hydroxy-dehydrotomatine_isomer1	RRFruit	723-1-4-1	3877.113	41.08976	0.000692727	20250212	1.613733605	5.360706999
5.57_1046.5488	tomatidineplus4hexoses_isomer2	RRFruit	WT	504.7749	1	NA	20250212	0	0
5.57_1046.5488	tomatidineplus4hexoses_isomer2	RRFruit	663-5-3-3	621.1039	1.230457	0.442383842	20250212	0.090066441	0.299194242
5.57_1046.5488	tomatidineplus4hexoses_isomer2	RRFruit	721-7-16-1	1384.73	2.743262	5.44742E-06	20250212	0.438267288	1.455892416
5.57_1046.5488	tomatidineplus4hexoses_isomer2	RRFruit	721-7-16-5	896.3888	1.775819	0.019763284	20250212	0.249398698	0.828484543
5.57_1046.5488	tomatidineplus4hexoses_isomer2	RRFruit	723-1-4-1	692.962	1.372814	0.138554184	20250212	0.137611699	0.457136171
5.92_1032.5348	dehydrotomatine_isomer1	RRFruit	WT	1618.827	1	NA	20250212	0	0
5.92_1032.5348	dehydrotomatine_isomer1	RRFruit	663-5-3-3	1672.785	1.033332	0.919566061	20250212	0.014239879	0.047303853
5.92_1032.5348	dehydrotomatine_isomer1	RRFruit	721-7-16-1	3901.155	2.409866	0.003442827	20250212	0.381992894	1.268952928
5.92_1032.5348	dehydrotomatine_isomer1	RRFruit	721-7-16-5	4348.748	2.686358	0.08002452	20250212	0.429163889	1.42565158
5.92_1032.5348	dehydrotomatine_isomer1	RRFruit	723-1-4-1	1720.73	1.062949	0.827502357	20250212	0.026512428	0.088072378
5.99_1064.5604	tomatidineplus4hexoses_isomer1	RRFruit	WT	352.3058	1	NA	20250212	0	0
5.99_1064.5604	tomatidineplus4hexoses_isomer1	RRFruit	663-5-3-3	554.7092	1.57451	0.350752347	20250212	0.197145423	0.65490292
5.99_1064.5604	tomatidineplus4hexoses_isomer1	RRFruit	721-7-16-1	754.0805	2.140414	0.018634669	20250212	0.330497783	1.09788987
5.99_1064.5604	tomatidineplus4hexoses_isomer1	RRFruit	721-7-16-5	1025.981	2.91219	0.063896472	20250212	0.464219706	1.542104484
5.99_1064.5604	tomatidineplus4hexoses_isomer1	RRFruit	723-1-4-1	483.6328	1.372764	0.471097715	20250212	0.137595882	0.457083625
6.05_1034.5528	alpha-tomatine_isomer1	RRFruit	WT	19999.08	1	NA	20250212	0	0
6.05_1034.5528	alpha-tomatine_isomer1	RRFruit	663-5-3-3	28704.04	1.435268	0.32523546	20250212	0.156933002	0.521320149
6.05_1034.5528	alpha-tomatine_isomer1	RRFruit	721-7-16-1	42880.8	2.144139	0.010395548	20250212	0.331252936	1.100398436
6.05_1034.5528	alpha-tomatine_isomer1	RRFruit	721-7-16-5	50086.86	2.504459	0.043748787	20250212	0.398713926	1.324498994
6.05_1034.5528	alpha-tomatine_isomer1	RRFruit	723-1-4-1	23942.01	1.197156	0.558274713	20250212	0.078150747	0.25961116
6.26_1092.5562	Acetoxytomatine_isomer1	RRFruit	WT	2318.626	1	NA	20250212	0	0
6.26_1092.5562	Acetoxytomatine_isomer1	RRFruit	663-5-3-3	4520.027	1.949442	0.267460224	20250212	0.289910319	0.963061232
6.26_1092.5562	Acetoxytomatine_isomer1	RRFruit	721-7-16-1	4802.485	2.071263	0.013197241	20250212	0.316235247	1.050510752
6.26_1092.5562	Acetoxytomatine_isomer1	RRFruit	721-7-16-5	10055.45	4.336815	0.14262122	20250212	0.637170896	2.116635902
6.26_1092.5562	Acetoxytomatine_isomer1	RRFruit	723-1-4-1	2256.109	0.973037	0.917438757	20250212	-0.011870645	-0.03943343
6.74_1050.5443	Hydroxytomatine_isomer2	RRFruit	WT	83.51506	1	NA	20250212	0	0
6.74_1050.5443	Hydroxytomatine_isomer2	RRFruit	663-5-3-3	112.0355	1.3415	0.547003093	20250212	0.127590677	0.423847055
6.74_1050.5443	Hydroxytomatine_isomer2	RRFruit	721-7-16-1	1173.412	14.0503	0.008932456	20250212	1.147685597	3.81252903
6.74_1050.5443	Hydroxytomatine_isomer2	RRFruit	721-7-16-5	728.2366	8.719824	0.04961539	20250212	0.940507719	3.124299016
6.74_1050.5443	Hydroxytomatine_isomer2	RRFruit	723-1-4-1	151.4935	1.813967	0.210237053	20250212	0.258629382	0.85914821
2.42_600.4153	neoxanthin_violaxanthin_isomer1	RRFruit	WT	214.2267	1	NA	20250402	0	0
2.42_600.4153	neoxanthin_violaxanthin_isomer1	RRFruit	663-5-3-3	1043.469	4.870863	0.011271784	20250402	0.687605915	2.284177406
2.42_600.4153	neoxanthin_violaxanthin_isomer1	RRFruit	721-7-16-1	360.8266	1.684321	0.252539243	20250402	0.226424863	0.752167115
2.42_600.4153	neoxanthin_violaxanthin_isomer1	RRFruit	721-7-16-5	943.61	4.404726	0.009284991	20250402	0.643918898	2.139052278
2.42_600.4153	neoxanthin_violaxanthin_isomer1	RRFruit	723-1-4-1	1197.556	5.590135	0.019461369	20250402	0.747422296	2.482883124
3.44_600.4153	neoxanthin_violaxanthin_isomer2	RRFruit	WT	1296.421	1	NA	20250402	0	0
3.44_600.4153	neoxanthin_violaxanthin_isomer2	RRFruit	663-5-3-3	1077.478	0.831118	0.129073511	20250402	-0.080337312	-0.266874773
3.44_600.4153	neoxanthin_violaxanthin_isomer2	RRFruit	721-7-16-1	450.0613	0.347157	0.000442443	20250402	-0.459474073	-1.526339833
3.44_600.4153	neoxanthin_violaxanthin_isomer2	RRFruit	721-7-16-5	615.6137	0.474856	0.001140189	20250402	-0.32343807	-1.074438012
3.44_600.4153	neoxanthin_violaxanthin_isomer2	RRFruit	723-1-4-1	1608.152	1.240456	0.190332637	20250402	0.093581364	0.310870563
3.77_568.4281	lutein_isomer1	RRFruit	WT	39740.32	1	NA	20250402	0	0
3.77_568.4281	lutein_isomer1	RRFruit	663-5-3-3	56714.81	1.427135	0.001445891	20250402	0.154465057	0.513121813
3.77_568.4281	lutein_isomer1	RRFruit	721-7-16-1	50683.66	1.275371	0.147834423	20250402	0.105636538	0.350916982
3.77_568.4281	lutein_isomer1	RRFruit	721-7-16-5	53054.14	1.335021	0.001204534	20250402	0.125488097	0.416862436
3.77_568.4281	lutein_isomer1	RRFruit	723-1-4-1	56174.6	1.413542	0.003212538	20250402	0.150308717	0.49931475
4.80_605.3989	antheraxanthin_isomer1	RRFruit	WT	773.8517	1	NA	20250402	0	0
4.80_605.3989	antheraxanthin_isomer1	RRFruit	663-5-3-3	1184.46	1.530603	0.006971392	20250402	0.18486256	0.614100132
4.80_605.3989	antheraxanthin_isomer1	RRFruit	721-7-16-1	1090.014	1.408557	0.018113673	20250402	0.148774426	0.494217946
4.80_605.3989	antheraxanthin_isomer1	RRFruit	721-7-16-5	904.6699	1.169048	0.163889704	20250402	0.067832343	0.225334167
4.80_605.3989	antheraxanthin_isomer1	RRFruit	723-1-4-1	1964.654	2.538799	3.63515E-05	20250402	0.404628319	1.344146179
6.74_568.4299	zeaxanthin_isomer1	RRFruit	WT	1834.916	1	NA	20250402	0	0
6.74_568.4299	zeaxanthin_isomer1	RRFruit	663-5-3-3	1216.066	0.662736	0.010437147	20250402	-0.178659438	-0.593493806
6.74_568.4299	zeaxanthin_isomer1	RRFruit	721-7-16-1	272.404	0.148456	9.00056E-06	20250402	-0.828402245	-2.751892692
6.74_568.4299	zeaxanthin_isomer1	RRFruit	721-7-16-5	321.9472	0.175456	9.50212E-06	20250402	-0.755831776	-2.510818811
6.74_568.4299	zeaxanthin_isomer1	RRFruit	723-1-4-1	1467.15	0.799574	0.13124061	20250402	-0.097141336	-0.322696535
9.45_536.4379	Lycopene_isomer1	RRFruit	WT	294818.4	1	NA	20250402	0	0
9.45_536.4379	Lycopene_isomer1	RRFruit	663-5-3-3	287665	0.975736	0.793712307	20250402	-0.010667671	-0.035437237
9.45_536.4379	Lycopene_isomer1	RRFruit	721-7-16-1	769.1385	0.002609	1.27847E-06	20250402	-2.583525921	-8.582287341
9.45_536.4379	Lycopene_isomer1	RRFruit	721-7-16-5	945.2429	0.003206	1.28462E-06	20250402	-2.494036482	-8.285009859
9.45_536.4379	Lycopene_isomer1	RRFruit	723-1-4-1	321070.9	1.089046	0.336772958	20250402	0.037046224	0.123064893
10.14_540.4690	zeta-carotene_isomer1	RRFruit	WT	6525.077	1	NA	20250402	0	0
10.14_540.4690	zeta-carotene_isomer1	RRFruit	663-5-3-3	11604.07	1.77838	0.033798247	20250402	0.250024566	0.830563629
10.14_540.4690	zeta-carotene_isomer1	RRFruit	721-7-16-1	463.0282	0.070961	0.000406202	20250402	-1.148980273	-3.816829849
10.14_540.4690	zeta-carotene_isomer1	RRFruit	721-7-16-5	574.0587	0.087977	0.000438647	20250402	-1.055630851	-3.506729783
10.14_540.4690	zeta-carotene_isomer1	RRFruit	723-1-4-1	9555.384	1.464409	0.049229094	20250402	0.165662389	0.550318545
10.26_536.4382	Beta-carotene_isomer1	RRFruit	WT	125739.5	1	NA	20250402	0	0
10.26_536.4382	Beta-carotene_isomer1	RRFruit	663-5-3-3	128282.4	1.020223	0.748188127	20250402	0.00869511	0.02888453
10.26_536.4382	Beta-carotene_isomer1	RRFruit	721-7-16-1	46509.25	0.369886	7.08276E-07	20250402	-0.431932106	-1.434847399
10.26_536.4382	Beta-carotene_isomer1	RRFruit	721-7-16-5	46680.36	0.371247	5.58216E-07	20250402	-0.430337047	-1.429548727
10.26_536.4382	Beta-carotene_isomer1	RRFruit	723-1-4-1	162956.2	1.295983	0.007351741	20250402	0.112599305	0.374046794
4.85_1050.5479	Hydroxytomatine_isomer1	Leaf	WT	629.5277	1	NA	20251009	0	0
4.85_1050.5479	Hydroxytomatine_isomer1	Leaf	663-5-3-3	1360.235	2.160723	0.049075826	20251009	0.334599095	1.111514134
4.85_1050.5479	Hydroxytomatine_isomer1	Leaf	721-7-16-1	1168.111	1.855535	0.073320005	20251009	0.268469151	0.891835214
4.85_1050.5479	Hydroxytomatine_isomer1	Leaf	721-7-16-5	884.2949	1.404696	0.182932171	20251009	0.147582346	0.490257941
4.85_1050.5479	Hydroxytomatine_isomer1	Leaf	723-1-4-1	643.7114	1.022531	0.917826784	20251009	0.009676483	0.032144582
5.35_416.3528	Tomatidine_isomer1	Leaf	WT	570.1237	1	NA	20251009	0	0
5.35_416.3528	Tomatidine_isomer1	Leaf	663-5-3-3	767.69	1.346532	0.038830138	20251009	0.129216679	0.429248516
5.35_416.3528	Tomatidine_isomer1	Leaf	721-7-16-1	653.1928	1.145704	0.336727991	20251009	0.059072429	0.196234363
5.35_416.3528	Tomatidine_isomer1	Leaf	721-7-16-5	705.1696	1.236871	0.061935811	20251009	0.092324407	0.306695042
5.35_416.3528	Tomatidine_isomer1	Leaf	723-1-4-1	682.2209	1.196619	0.15166465	20251009	0.077955894	0.258963875
6.07_1034.5530	alpha-tomatine_isomer1	Leaf	WT	438726.7	1	NA	20251009	0	0
6.07_1034.5530	alpha-tomatine_isomer1	Leaf	663-5-3-3	507274	1.156242	0.164206693	20251009	0.063048741	0.209443384
6.07_1034.5530	alpha-tomatine_isomer1	Leaf	721-7-16-1	531404.4	1.211243	0.013292994	20251009	0.08323128	0.276488328
6.07_1034.5530	alpha-tomatine_isomer1	Leaf	721-7-16-5	515405.2	1.174775	0.022424119	20251009	0.069954696	0.23238447
6.07_1034.5530	alpha-tomatine_isomer1	Leaf	723-1-4-1	565073.1	1.287984	0.001500787	20251009	0.109910468	0.365114672
5.89_414.3382	Dehydrotomatidine_isomer1	Leaf	WT	15527.72	1	NA	20251009	0	0
5.89_414.3382	Dehydrotomatidine_isomer1	Leaf	663-5-3-3	16099.04	1.036793	0.729714018	20251009	0.015692056	0.052127883
5.89_414.3382	Dehydrotomatidine_isomer1	Leaf	721-7-16-1	16409.33	1.056777	0.516509299	20251009	0.023983353	0.079670973
5.89_414.3382	Dehydrotomatidine_isomer1	Leaf	721-7-16-5	15682.37	1.009959	0.893668394	20251009	0.004303744	0.014296727
5.89_414.3382	Dehydrotomatidine_isomer1	Leaf	723-1-4-1	16290.56	1.049127	0.572130995	20251009	0.020828064	0.069189331
5.96_1064.5635	tomatidineplus4hexoses_isomer1	Leaf	WT	4151.363	1	NA	20251009	0	0
5.96_1064.5635	tomatidineplus4hexoses_isomer1	Leaf	663-5-3-3	5125.65	1.234691	0.08195387	20251009	0.091558282	0.304150031
5.96_1064.5635	tomatidineplus4hexoses_isomer1	Leaf	721-7-16-1	5395.267	1.299638	0.000802911	20251009	0.113822401	0.378109832
5.96_1064.5635	tomatidineplus4hexoses_isomer1	Leaf	721-7-16-5	5040.708	1.21423	0.002620174	20251009	0.084300959	0.280041723
5.96_1064.5635	tomatidineplus4hexoses_isomer1	Leaf	723-1-4-1	5563.004	1.340043	0.000103952	20251009	0.127118734	0.422279295
6.27_1092.5584	Acetoxytomatine_isomer1	Leaf	WT	3849.274	1	NA	20251009	0	0
6.27_1092.5584	Acetoxytomatine_isomer1	Leaf	663-5-3-3	4950.766	1.286156	0.31336392	20251009	0.109293648	0.36306564
6.27_1092.5584	Acetoxytomatine_isomer1	Leaf	721-7-16-1	4857.692	1.261976	0.102698919	20251009	0.101051096	0.335684474
6.27_1092.5584	Acetoxytomatine_isomer1	Leaf	721-7-16-5	4282.696	1.112598	0.464991953	20251009	0.046338275	0.153932417
6.27_1092.5584	Acetoxytomatine_isomer1	Leaf	723-1-4-1	3960.085	1.028788	0.833450959	20251009	0.01232589	0.04094572
2.92_584.4240	antheraxanthin_isomer2	Leaf	WT	4190.273	1	NA	20260110	0	0
2.92_584.4240	antheraxanthin_isomer2	Leaf	663-5-3-3	2790.056	0.665841	0.041340064	20260110	-0.176629466	-0.586750386
2.92_584.4240	antheraxanthin_isomer2	Leaf	721-7-16-1	4235.924	1.010894	0.95412476	20260110	0.004705619	0.015631728
2.92_584.4240	antheraxanthin_isomer2	Leaf	721-7-16-5	2840.838	0.67796	0.058243366	20260110	-0.168795929	-0.560727939
2.92_584.4240	antheraxanthin_isomer2	Leaf	723-1-4-1	3773.87	0.900626	0.655125106	20260110	-0.04545552	-0.150999968
3.68_568.4288	lutein_isomer1	Leaf	WT	92074.2	1	NA	20260110	0	0
3.68_568.4288	lutein_isomer1	Leaf	663-5-3-3	87705.35	0.952551	0.603110712	20260110	-0.021111763	-0.070131758
3.68_568.4288	lutein_isomer1	Leaf	721-7-16-1	105833.1	1.149433	0.222616128	20260110	0.060483661	0.200922374
3.68_568.4288	lutein_isomer1	Leaf	721-7-16-5	115683.2	1.256413	0.021118214	20260110	0.099132421	0.329310776
3.68_568.4288	lutein_isomer1	Leaf	723-1-4-1	101958.6	1.107353	0.485711453	20260110	0.044286087	0.147115195
10.12_536.4387	beta-carotene_isomer1	Leaf	WT	46954.61	1	NA	20260110	0	0
10.12_536.4387	beta-carotene_isomer1	Leaf	663-5-3-3	36744.23	0.782548	0.016969978	20260110	-0.106489014	-0.353748848
10.12_536.4387	beta-carotene_isomer1	Leaf	721-7-16-1	50968.66	1.085488	0.480499669	20260110	0.035625027	0.118343777
10.12_536.4387	beta-carotene_isomer1	Leaf	721-7-16-5	55854	1.189532	0.065827147	20260110	0.07537613	0.250394083
10.12_536.4387	beta-carotene_isomer1	Leaf	723-1-4-1	52124.84	1.110111	0.554189419	20260110	0.045366406	0.150703939
